# The coding capacity of SARS-CoV-2

**DOI:** 10.1101/2020.05.07.082909

**Authors:** Yaara Finkel, Orel Mizrahi, Aharon Nachshon, Shira Weingarten-Gabbay, David Morgenstern, Yfat Yahalom-Ronen, Hadas Tamir, Hagit Achdout, Dana Stein, Ofir Israeli, Adi Beth-Din, Sharon Melamed, Shay Weiss, Tomer Israely, Nir Paran, Michal Schwartz, Noam Stern-Ginossar

**Author notes:** These authors contributed equally to this work (Yaara Finkel, Orel Mizrahi).

## Abstract

Severe acute respiratory syndrome coronavirus 2 (SARS-CoV-2) is the cause of the ongoing Coronavirus disease 19 (COVID-19) pandemic ^1,2^. In order to understand SARS-CoV-2 pathogenicity and antigenic potential, and to develop diagnostic and therapeutic tools, it is essential to portray the full repertoire of its expressed proteins. The SARS-CoV-2 coding capacity map is currently based on computational predictions and relies on homology to other coronaviruses. Since coronaviruses differ in their protein array, especially in the variety of accessory proteins, it is crucial to characterize the specific collection of SARS-CoV-2 proteins in an unbiased and open-ended manner. Utilizing a suite of ribosome profiling techniques ^3–8^, we present a high-resolution map of the SARS-CoV-2 coding regions, allowing us to accurately quantify the expression of canonical viral open reading frames (ORF)s and to identify 23 novel unannotated viral translated ORFs. These ORFs include upstream ORFs (uORFs) that are likely playing a regulatory role, several in-frame internal ORFs lying within existing ORFs, resulting in N-terminally truncated products, as well as internal out-of-frame ORFs, which generate novel polypeptides. We further show that viral mRNAs are not translated more efficiently than host mRNAs; rather, virus translation dominates host translation due to high levels of viral transcripts. Overall, our work reveals the full coding capacity of SARS-CoV-2 genome, providing a rich resource, which will form the basis of future functional studies and diagnostic efforts.
