## Supplementary table 1 for "The coding capacity of SARS-CoV-2"

### Sheet: Sheet1
Table S1: Junctions sites detected from junction spanning reads.
splice	5' site	3' site	gap	Leader	canonical	Kim_count	ORF	fp_chx_05hr_1	fp_chx_05hr_2	fp_chx_24hr_1	fp_chx_24hr_2	mrna_05hr_1	mrna_05hr_2	mrna_24hr_1	mrna_24hr_2	virion_1	sum_fp	sum_mrna	sum_star
64_28254	64	28254	28190	TRUE	TRUE	7012631	N	657	0	293	488	15305	15237	54597	45271	11	1438	130410	131848
65_21551	65	21551	21486	TRUE	TRUE	1117576	S	25	32	62	62	728	696	3927	4331	8	181	9682	9863
26256_26283	26256	26283	27	FALSE	FALSE	800532		2	1	359	253	16	27	196	199	6	629	428	1057
66_27384	66	27384	27318	TRUE	TRUE	688112	ORF7a	64	67	175	161	2934	3074	22325	19044	25	467	47377	47844
65_25380	65	25380	25315	TRUE	TRUE	618367	ORF3a	84	65	79	71	1875	1797	13674	13133	4	299	30479	30778
65_27883	65	27883	27818	TRUE	TRUE	229749	ORF8	22	20	32	37	938	985	5276	4363	3	111	11562	11673
64_26467	64	26467	26403	TRUE	TRUE	215361	M	43	0	117	175	4108	3971	19003	16647	2	335	43729	44064
69_26236	69	26236	26167	TRUE	TRUE	149744	E	23	0	33	26	608	619	4216	3846	1	82	9289	9371
69_27040	69	27040	26971	TRUE	TRUE	38086	ORF6	73	75	216	290	1594	1494	8807	7675	4	654	19570	20224
68_28262	68	28262	28194	TRUE	TRUE	37740	N	4	0	2	3	107	117	436	329	0	9	989	998
27886_27908	27886	27908	22	FALSE	FALSE	26861											0	0	0
63_21549	63	21549	21486	TRUE	TRUE	17894	S	0	0	0	0	3	4	33	27	0	0	67	67
63_28253	63	28253	28190	TRUE	TRUE	13079	N	0	0	1	0	46	47	240	187	0	1	520	521
26249_26276	26249	26276	27	FALSE	FALSE	11161											0	0	0
76_28266	76	28266	28190	TRUE	TRUE	9868	N	0	0	0	0	3	4	20	5	0	0	32	32
60_27378	60	27378	27318	TRUE	TRUE	9320	ORF7a	0	0	0	0	0	0	1	0	0	0	1	1
71_27761	71	27761	27690	TRUE	FALSE	8568	ORF7b	3	3	1	8	24	10	116	101	0	15	251	266
26779_26816	26779	26816	37	FALSE	FALSE	7492		0	0	3	12	8	14	474	450	0	23	938	961
26786_26820	26786	26820	34	FALSE	FALSE	6663		0	3	6	10	4	10	487	435	0	23	932	955
61_28250	61	28250	28189	TRUE	TRUE	6457	N	7	6	9	4	19	28	83	71	0	26	201	227
68_15776	68	15776	15708	TRUE	FALSE	6103	pp1ab	1	0	0	0	11	11	62	53	0	1	137	138
70_27760	70	27760	27690	TRUE	FALSE	5982		22	20	27	45	18	12	69	72	0	110	153	263
29069_29093	29069	29093	24	FALSE	FALSE	5466		0	0	13	21	4	6	463	391	1	38	861	899
26784_26820	26784	26820	36	FALSE	FALSE	4839		0	1	8	6	9	7	291	323	0	24	621	645
28525_28576	28525	28576	51	FALSE	FALSE	4631		0	0	22	29	5	2	212	149	0	56	363	419
21740_21779	21740	21779	39	FALSE	FALSE	4145		0	0	0	0	2	0	4	4	1	2	9	11
69_27673	69	27673	27604	TRUE	TRUE	3866	ORF7b	1	0	0	0	10	15	84	45	0	1	154	155
63_27881	63	27881	27818	TRUE	TRUE	3702	ORF8	0	0	6	5	2	7	33	22	0	11	64	75
27682_27754	27682	27754	72	FALSE	FALSE	3520											0	0	0
29710_29792	29710	29792	82	FALSE	FALSE	3456		0	0	2	8	0	2	114	86	0	10	202	212
29710_29790	29710	29790	80	FALSE	FALSE	3272		0	0	2	0	3	5	110	89	0	5	204	209
26774_26830	26774	26830	56	FALSE	FALSE	3173		0	0	7	10	2	4	184	161	0	19	349	368
61_28251	61	28251	28190	TRUE	TRUE	2946	N	4	1	4	2	8	7	26	20	0	11	61	72
65_27383	65	27383	27318	TRUE	TRUE	2814	ORF7a	0	0	0	0	17	11	92	68	0	0	188	188
27263_27290	27263	27290	27	FALSE	FALSE	2463		0	2	4	8	2	4	94	85	0	16	183	199
66_27484	66	27484	27418	TRUE	TRUE	1901	ORF7b	0	0	4	0	14	3	27	20	0	4	64	68
28505_28672	28505	28672	167	FALSE	FALSE	1852		1	0	38	35	0	3	81	56	0	73	140	213
26489_27794	26489	27794	1305	FALSE	FALSE	1768		0	0	1	5	2	2	13	19	0	8	34	42
26487_27792	26487	27792	1305	FALSE	FALSE	1762		1	0	3	7	1	0	15	19	0	11	34	45
28898_28935	28898	28935	37	FALSE	FALSE	1741		0	0	19	4	1	2	81	85	0	24	168	192
28361_28427	28361	28427	66	FALSE	FALSE	1692		0	0	22	23	1	0	119	87	0	46	206	252
27783_29190	27783	29190	1407	FALSE	FALSE	1591		1	0	8	6	1	0	73	61	0	15	134	149
26774_26831	26774	26831	57	FALSE	FALSE	1514		0	0	1	2	1	0	65	61	0	4	126	130
26775_26817	26775	26817	42	FALSE	FALSE	1459		0	1	1	7	2	0	88	91	0	11	179	190
68_29153	68	29153	29085	TRUE	FALSE	1216	N	1	0	0	0	2	3	17	11	0	1	33	34
27554_27646	27554	27646	92	FALSE	FALSE	1193		0	0	0	0	0	0	36	37	0	0	73	73
22824_22902	22824	22902	78	FALSE	FALSE	1168		0	0	0	0	1	1	16	19	0	1	36	37
29710_29794	29710	29794	84	FALSE	FALSE	1159		0	0	110	68	0	0	33	21	0	178	54	232
28361_28415	28361	28415	54	FALSE	FALSE	1147		0	0	23	28	4	0	98	77	0	55	175	230
28361_28431	28361	28431	70	FALSE	FALSE	1020		0	0	24	12	1	1	88	80	0	37	169	206
28524_28574	28524	28574	50	FALSE	FALSE	1016		0	0	3	4	2	0	52	44	0	9	96	105
1853_29475	1853	29475	27622	FALSE	FALSE	1013	nsp2	0	0	0	0	0	0	7	12	0	0	19	19
27264_27290	27264	27290	26	FALSE	FALSE	1010		0	2	0	5	23	23	161	197	1	30	382	412
76_21562	76	21562	21486	TRUE	TRUE	992	S	0	0	0	0	0	0	0	3	0	0	3	3
74_21057	74	21057	20983	TRUE	FALSE	990	pp1ab	5	2	0	14	18	8	60	39	0	21	125	146
76_27394	76	27394	27318	TRUE	TRUE	950	ORF7b	0	0	0	0	0	1	3	6	0	0	10	10
26776_26828	26776	26828	52	FALSE	FALSE	925		0	0	4	5	0	0	38	39	0	9	77	86
26254_26281	26254	26281	27	FALSE	FALSE	917		0	0	1	0	0	0	1	1	0	1	2	3
29309_29352	29309	29352	43	FALSE	FALSE	882		0	0	4	2	1	1	19	13	0	7	33	40
29711_29790	29711	29790	79	FALSE	FALSE	874		0	0	0	0	1	0	33	35	0	1	68	69
83_21562	83	21562	21479	TRUE	TRUE	863	S										0	0	0
29737_29760	29737	29760	23	FALSE	FALSE	857		0	0	0	0	6	7	28	17	0	6	52	58
74_21552	74	21552	21478	TRUE	TRUE	843	S	0	0	0	0	0	0	4	5	0	0	9	9
28122_28248	28122	28248	126	FALSE	FALSE	828		0	0	0	0	0	0	2	2	0	0	4	4
68_29111	68	29111	29043	TRUE	FALSE	818	N	0	0	0	0	5	1	13	12	0	0	31	31
28898_28934	28898	28934	36	FALSE	FALSE	808		0	0	0	0	1	0	37	30	0	1	67	68
27799_29171	27799	29171	1372	FALSE	FALSE	792		0	0	11	6	2	1	88	81	0	19	170	189
27190_27221	27190	27221	31	FALSE	FALSE	778		0	0	1	4	0	2	54	45	0	5	101	106
67_24776	67	24776	24709	TRUE	FALSE	728	S	0	0	1	0	1	2	12	21	0	1	36	37
29735_29759	29735	29759	24	FALSE	FALSE	714		0	0	1	1	3	8	51	40	0	5	99	104
70_22944	70	22944	22874	TRUE	FALSE	703	S	0	0	2	0	4	1	18	8	0	2	31	33
70_22276	70	22276	22206	TRUE	FALSE	699	S	0	0	0	4	1	4	21	16	0	4	42	46
68_28282	68	28282	28214	TRUE	FALSE	686	N	0	0	2	2	2	2	8	8	0	4	20	24
28359_28426	28359	28426	67	FALSE	FALSE	679		0	0	7	5	0	4	38	40	0	12	82	94
82_26276	82	26276	26194	TRUE	TRUE	669	M										0	0	0
21571_27809	21571	27809	6238	FALSE	FALSE	669		0	0	1	1	0	0	5	6	0	2	11	13
29711_29792	29711	29792	81	FALSE	FALSE	665		0	0	0	0	0	0	26	13	0	0	39	39
21569_27807	21569	27807	6238	FALSE	FALSE	656		0	0	5	1	0	0	3	2	0	6	5	11
1988_29476	1988	29476	27488	FALSE	FALSE	648	nsp2	0	0	2	0	0	0	13	14	0	2	27	29
29688_29806	29688	29806	118	FALSE	FALSE	647											0	0	0
75_28964	75	28964	28889	TRUE	FALSE	622	N	0	0	0	0	0	1	0	1	0	0	2	2
24082_24149	24082	24149	67	FALSE	FALSE	607											0	0	0
67_26865	67	26865	26798	TRUE	FALSE	606	M	0	0	0	1	3	1	5	6	0	1	15	16
28514_28573	28514	28573	59	FALSE	FALSE	581		0	0	8	2	1	0	43	38	0	11	81	92
70_22501	70	22501	22431	TRUE	FALSE	580	S	0	0	27	38	10	5	33	33	0	65	81	146
71_27675	71	27675	27604	TRUE	TRUE	573	ORF7b	0	0	0	1	2	2	8	4	0	1	16	17
62_28254	62	28254	28192	TRUE	TRUE	554	N	0	0	0	0	2	1	19	20	0	0	42	42
69_24890	69	24890	24821	TRUE	FALSE	553	S	0	0	0	9	5	1	14	9	0	9	29	38
26778_26824	26778	26824	46	FALSE	FALSE	528		0	0	0	0	0	1	0	0	0	0	1	1
70_29002	70	29002	28932	TRUE	FALSE	514	N	0	0	0	0	1	1	4	3	0	0	9	9
27265_27300	27265	27300	35	FALSE	FALSE	507		0	0	1	0	1	1	18	16	0	2	35	37
27784_29192	27784	29192	1408	FALSE	FALSE	501		0	0	11	10	0	0	37	19	0	21	56	77
26260_26287	26260	26287	27	FALSE	FALSE	499											0	0	0
28644_28725	28644	28725	81	FALSE	FALSE	497		0	0	0	2	0	1	26	35	0	2	62	64
28404_28425	28404	28425	21	FALSE	FALSE	494		0	0	50	29	0	1	25	27	1	79	54	133
68_27676	68	27676	27608	TRUE	TRUE	492	ORF7b	0	0	0	0	2	1	12	11	0	0	26	26
71_26505	71	26505	26434	TRUE	TRUE	489	M	0	0	0	0	7	5	55	35	0	0	102	102
25644_25672	25644	25672	28	FALSE	FALSE	488		0	0	0	2	0	0	27	26	0	2	53	55
27265_27293	27265	27293	28	FALSE	FALSE	488		0	0	0	0	3	1	19	26	0	3	46	49
26783_26824	26783	26824	41	FALSE	FALSE	485		0	0	0	0	1	1	32	28	0	1	61	62
26781_26819	26781	26819	38	FALSE	FALSE	483		0	0	2	2	0	2	45	42	0	4	89	93
27552_27621	27552	27621	69	FALSE	FALSE	478		0	0	7	6	1	1	18	38	0	14	57	71
26252_26279	26252	26279	27	FALSE	FALSE	474											0	0	0
27784_29193	27784	29193	1409	FALSE	FALSE	473		0	0	11	18	1	0	29	14	0	30	43	73
27386_29472	27386	29472	2086	FALSE	FALSE	462		0	0	1	0	3	1	63	47	0	4	111	115
27773_29193	27773	29193	1420	FALSE	FALSE	458		0	0	2	1	1	0	27	23	0	4	50	54
25397_26276	25397	26276	879	FALSE	FALSE	457											0	0	0
27247_27307	27247	27307	60	FALSE	FALSE	447		0	0	0	0	0	0	5	2	0	0	7	7
29686_29804	29686	29804	118	FALSE	FALSE	432											0	0	0
68_21549	68	21549	21481	TRUE	TRUE	427	S	0	1	0	0	0	0	0	1	0	1	1	2
28493_28670	28493	28670	177	FALSE	FALSE	427		0	0	6	0	0	0	32	16	0	6	48	54
28664_28728	28664	28728	64	FALSE	FALSE	427		0	0	0	0	0	1	44	39	0	0	84	84
27773_29309	27773	29309	1536	FALSE	FALSE	426		0	0	0	0	0	0	3	1	0	0	4	4
27558_27643	27558	27643	85	FALSE	FALSE	414											0	0	0
75_26485	75	26485	26410	TRUE	TRUE	409	M	0	0	1	0	1	3	28	12	0	1	44	45
63_25378	63	25378	25315	TRUE	TRUE	408	ORF3a	0	0	0	0	0	1	7	9	0	0	17	17
23554_23582	23554	23582	28	FALSE	FALSE	398		0	0	9	9	0	1	3	4	1	18	9	27
70_21305	70	21305	21235	TRUE	FALSE	396	pp1ab	1	0	1	0	4	7	30	21	0	2	62	64
1988_29479	1988	29479	27491	FALSE	FALSE	395	nsp2	0	0	2	1	0	1	4	3	0	3	8	11
26786_26821	26786	26821	35	FALSE	FALSE	390		0	0	0	2	0	0	26	31	0	2	57	59
26776_26829	26776	26829	53	FALSE	FALSE	389		0	0	0	0	0	1	15	12	0	0	28	28
27792_29172	27792	29172	1380	FALSE	FALSE	376		0	0	0	0	1	2	35	37	0	1	74	75
28505_28679	28505	28679	174	FALSE	FALSE	375		0	0	0	0	0	0	19	14	0	0	33	33
26939_26975	26939	26975	36	FALSE	FALSE	374		0	0	3	0	0	0	27	31	0	3	58	61
28679_28730	28679	28730	51	FALSE	FALSE	362		0	0	1	0	1	0	53	48	0	2	101	103
68_27043	68	27043	26975	TRUE	TRUE	360	ORF6	0	0	0	1	13	14	47	38	0	1	112	113
69_18940	69	18940	18871	TRUE	FALSE	360	pp1ab	0	0	0	0	1	5	0	4	0	0	10	10
27386_29471	27386	29471	2085	FALSE	FALSE	358		0	0	0	0	1	2	49	44	0	1	95	96
78_25393	78	25393	25315	TRUE	FALSE	355	ORF3a	0	0	0	0	0	0	0	1	0	0	1	1
27266_27300	27266	27300	34	FALSE	FALSE	347		0	0	0	0	0	1	10	5	0	0	16	16
69_29165	69	29165	29096	TRUE	FALSE	345	N	0	0	0	0	1	2	2	1	0	0	6	6
1853_29478	1853	29478	27625	FALSE	FALSE	342	nsp2	0	0	1	0	0	0	3	4	0	1	7	8
27265_27290	27265	27290	25	FALSE	FALSE	342		0	0	0	0	1	0	11	10	0	1	21	22
27265_27325	27265	27325	60	FALSE	FALSE	341		0	0	0	1	0	0	8	0	0	1	8	9
68_27762	68	27762	27694	TRUE	FALSE	338	ORF7b	0	0	0	0	1	0	7	2	0	0	10	10
1523_29315	1523	29315	27792	FALSE	FALSE	337	nsp2										0	0	0
29750_29776	29750	29776	26	FALSE	FALSE	335		0	0	1	0	0	0	0	0	0	1	0	1
28402_28427	28402	28427	25	FALSE	FALSE	329		0	0	28	12	0	2	16	22	0	40	40	80
27383_29470	27383	29470	2087	FALSE	FALSE	319		0	0	3	0	1	0	41	42	0	4	83	87
27784_29194	27784	29194	1410	FALSE	FALSE	318		0	0	6	19	0	0	15	11	0	25	26	51
26574_26603	26574	26603	29	FALSE	FALSE	316		1	0	12	7	4	2	107	124	0	23	233	256
6807_29324	6807	29324	22517	FALSE	FALSE	305	nsp3	0	0	0	0	0	0	1	0	0	0	1	1
27903_28207	27903	28207	304	FALSE	FALSE	302											0	0	0
28318_29122	28318	29122	804	FALSE	FALSE	301		0	0	2	6	0	0	12	11	0	8	23	31
28405_28425	28405	28425	20	FALSE	FALSE	295		0	0	14	9	0	0	17	20	0	23	37	60
27851_27969	27851	27969	118	FALSE	FALSE	294											0	0	0
1988_29326	1988	29326	27338	FALSE	FALSE	293	nsp2	0	0	0	0	0	0	2	0	0	0	2	2
72_21546	72	21546	21474	TRUE	TRUE	290	S	0	0	0	2	0	1	1	1	0	2	3	5
29727_29776	29727	29776	49	FALSE	FALSE	289		0	0	2	2	1	0	14	23	0	5	37	42
28464_28692	28464	28692	228	FALSE	FALSE	286		0	0	0	1	0	1	13	10	0	1	24	25
1859_29087	1859	29087	27228	FALSE	FALSE	281	nsp2										0	0	0
27554_27579	27554	27579	25	FALSE	FALSE	279		0	0	0	0	0	0	0	1	0	0	1	1
29709_29792	29709	29792	83	FALSE	FALSE	278		0	0	0	1	0	0	7	6	0	1	13	14
4175_4238	4175	4238	63	FALSE	FALSE	274		0	0	0	0	0	0	2	1	0	0	3	3
28495_28679	28495	28679	184	FALSE	FALSE	274		0	0	0	0	0	1	23	17	0	0	41	41
1853_29325	1853	29325	27472	FALSE	FALSE	272	nsp2	0	0	0	0	0	0	0	2	0	0	2	2
27800_29163	27800	29163	1363	FALSE	FALSE	272		0	0	0	0	0	0	17	19	0	0	36	36
26772_26826	26772	26826	54	FALSE	FALSE	271		0	0	2	0	0	0	17	20	0	2	37	39
28465_28694	28465	28694	229	FALSE	FALSE	270		0	0	2	1	1	1	15	13	0	4	29	33
27194_27221	27194	27221	27	FALSE	FALSE	269		0	0	0	0	1	0	6	2	0	1	8	9
64_26497	64	26497	26433	TRUE	TRUE	268	M	1	0	1	2	4	6	31	36	0	4	77	81
28496_28672	28496	28672	176	FALSE	FALSE	267		0	0	4	1	0	0	30	21	0	5	51	56
27553_27621	27553	27621	68	FALSE	FALSE	265		0	0	6	1	2	1	13	9	0	9	23	32
63_5784	63	5784	5721	TRUE	FALSE	264	pp1ab	0	0	3	5	4	1	7	3	0	8	15	23
69_23027	69	23027	22958	TRUE	FALSE	263	S	0	0	0	0	0	4	5	4	0	0	13	13
26573_26603	26573	26603	30	FALSE	FALSE	263		0	0	5	1	3	1	138	134	0	9	273	282
26778_26828	26778	26828	50	FALSE	FALSE	260		0	0	3	1	0	0	17	9	0	4	26	30
29013_29081	29013	29081	68	FALSE	FALSE	259		0	0	3	3	1	0	25	22	1	7	48	55
68_25424	68	25424	25356	TRUE	FALSE	258	ORF3a	0	0	0	0	1	0	7	3	0	0	11	11
77_26271	77	26271	26194	TRUE	TRUE	258	M										0	0	0
29190_29230	29190	29230	40	FALSE	FALSE	258		0	0	4	4	2	0	9	10	0	10	19	29
28281_29144	28281	29144	863	FALSE	FALSE	257		0	0	1	0	0	0	3	4	0	1	7	8
69_19570	69	19570	19501	TRUE	FALSE	256	pp1ab	0	0	1	0	0	3	9	8	0	1	20	21
1620_28690	1620	28690	27070	FALSE	FALSE	256	nsp2	0	0	0	0	0	0	3	2	0	0	5	5
26781_26828	26781	26828	47	FALSE	FALSE	256		0	0	0	2	0	0	11	13	0	2	24	26
75_27798	75	27798	27723	TRUE	FALSE	255	ORF7b										0	0	0
57_21539	57	21539	21482	TRUE	TRUE	253	S	0	0	0	0	0	0	1	0	0	0	1	1
29263_29307	29263	29307	44	FALSE	FALSE	253		0	0	0	0	0	0	9	9	0	0	18	18
70_20315	70	20315	20245	TRUE	FALSE	250	pp1ab	0	0	0	0	0	1	7	8	0	0	16	16
27187_27225	27187	27225	38	FALSE	FALSE	249		0	0	1	0	0	0	8	3	0	1	11	12
27769_29306	27769	29306	1537	FALSE	FALSE	249		0	0	0	1	0	0	0	0	0	1	0	1
1073_29300	1073	29300	28227	FALSE	FALSE	246	nsp2										0	0	0
27793_29172	27793	29172	1379	FALSE	FALSE	246		0	0	0	0	1	0	26	17	0	1	43	44
28320_29017	28320	29017	697	FALSE	FALSE	246		0	0	0	14	0	0	19	13	0	14	32	46
27769_29190	27769	29190	1421	FALSE	FALSE	243		0	0	0	0	0	0	9	8	0	0	17	17
29416_29470	29416	29470	54	FALSE	FALSE	242		0	0	0	0	0	0	2	6	0	0	8	8
1853_29343	1853	29343	27490	FALSE	FALSE	241	nsp2										0	0	0
26784_26821	26784	26821	37	FALSE	FALSE	236		0	0	1	0	0	1	18	15	0	1	34	35
6659_29315	6659	29315	22656	FALSE	FALSE	233	nsp3										0	0	0
27792_29191	27792	29191	1399	FALSE	FALSE	233		0	0	2	1	0	0	17	19	0	3	36	39
6808_29324	6808	29324	22516	FALSE	FALSE	231	nsp3										0	0	0
63_26466	63	26466	26403	TRUE	TRUE	230	M	0	0	0	0	13	3	41	39	0	0	96	96
68_26235	68	26235	26167	TRUE	TRUE	230	E	0	0	0	0	0	0	0	4	0	0	4	4
64_27382	64	27382	27318	TRUE	TRUE	225	ORF7a	0	0	0	0	0	1	10	9	0	0	20	20
2483_29309	2483	29309	26826	FALSE	FALSE	225	nsp2										0	0	0
1475_29309	1475	29309	27834	FALSE	FALSE	224	nsp2	0	0	0	0	0	0	1	0	0	0	1	1
27366_27682	27366	27682	316	FALSE	FALSE	224											0	0	0
67_2291	67	2291	2224	TRUE	FALSE	222	pp1ab	0	0	0	0	0	0	2	2	0	0	4	4
1513_29348	1513	29348	27835	FALSE	FALSE	222	nsp2										0	0	0
28406_28428	28406	28428	22	FALSE	FALSE	220		0	0	70	59	0	0	17	16	0	129	33	162
29713_29779	29713	29779	66	FALSE	FALSE	220											0	0	0
28903_28935	28903	28935	32	FALSE	FALSE	219		0	0	0	0	0	0	14	9	0	0	23	23
70_14371	70	14371	14301	TRUE	FALSE	218	pp1ab	0	0	0	0	2	1	7	12	0	0	22	22
70_2793	70	2793	2723	TRUE	FALSE	217		1	1	3	5	2	2	1	7	0	11	10	21
27384_28256	27384	28256	872	FALSE	FALSE	216											0	0	0
27792_29163	27792	29163	1371	FALSE	FALSE	214		0	0	0	0	0	0	10	7	0	0	17	17
28318_29083	28318	29083	765	FALSE	FALSE	214		0	0	0	1	0	0	8	13	0	1	21	22
77_26480	77	26480	26403	TRUE	TRUE	212	M	0	0	0	0	0	0	0	1	0	0	1	1
73_23027	73	23027	22954	TRUE	FALSE	210	S	0	0	1	0	0	0	5	4	0	1	9	10
27262_27285	27262	27285	23	FALSE	FALSE	210		1	0	2	1	2	1	11	7	0	5	19	24
27693_27721	27693	27721	28	FALSE	FALSE	210											0	0	0
28495_28649	28495	28649	154	FALSE	FALSE	209		0	0	4	2	0	0	19	9	0	6	28	34
23469_23489	23469	23489	20	FALSE	FALSE	208		0	0	0	0	0	0	1	5	0	0	6	6
29737_29758	29737	29758	21	FALSE	FALSE	207		0	0	0	0	0	1	5	9	0	0	15	15
66_27298	66	27298	27232	TRUE	FALSE	204	ORF6	0	0	0	0	1	1	8	2	0	0	12	12
27207_27235	27207	27235	28	FALSE	FALSE	203											0	0	0
1853_29342	1853	29342	27489	FALSE	FALSE	201	nsp2	0	0	0	0	0	0	0	1	0	0	1	1
26489_29575	26489	29575	3086	FALSE	FALSE	201		1	1	0	0	0	0	0	1	0	1	1	2
28405_28429	28405	28429	24	FALSE	FALSE	201		0	0	8	3	2	0	16	15	0	13	31	44
28157_28242	28157	28242	85	FALSE	FALSE	199											0	0	0
28530_28576	28530	28576	46	FALSE	FALSE	199		0	0	0	1	0	2	11	10	0	1	23	24
28495_28730	28495	28730	235	FALSE	FALSE	197		0	0	1	0	0	1	24	20	0	1	45	46
1853_29264	1853	29264	27411	FALSE	FALSE	196	nsp2	0	0	0	1	0	0	1	3	0	1	4	5
27773_29194	27773	29194	1421	FALSE	FALSE	194		0	0	0	0	0	0	9	6	0	0	15	15
731_29306	731	29306	28575	FALSE	FALSE	190		0	0	0	0	0	0	1	0	0	0	1	1
28149_28233	28149	28233	84	FALSE	FALSE	190											0	0	0
29309_29342	29309	29342	33	FALSE	FALSE	190		0	0	0	0	0	0	8	4	0	0	12	12
29727_29792	29727	29792	65	FALSE	FALSE	189		0	0	4	2	0	0	9	5	0	6	14	20
68_26289	68	26289	26221	TRUE	TRUE	188	M	0	0	2	0	4	1	18	9	0	2	32	34
27400_27463	27400	27463	63	FALSE	FALSE	188		0	0	0	0	1	0	2	1	0	1	3	4
27547_27746	27547	27746	199	FALSE	FALSE	188											0	0	0
27598_27623	27598	27623	25	FALSE	FALSE	188		0	0	11	6	1	0	9	16	0	18	25	43
59_28249	59	28249	28190	TRUE	TRUE	186	N	0	0	0	0	0	0	0	1	0	0	1	1
67_22404	67	22404	22337	TRUE	FALSE	185	S	0	0	0	0	0	0	10	14	0	0	24	24
69_19111	69	19111	19042	TRUE	FALSE	185	pp1ab	0	0	0	3	1	4	7	13	0	3	25	28
1852_29268	1852	29268	27416	FALSE	FALSE	185	nsp2	0	0	1	6	0	1	4	1	0	7	6	13
69_28164	69	28164	28095	TRUE	FALSE	184	ORF8	0	0	0	0	1	0	9	1	0	0	11	11
27791_29191	27791	29191	1400	FALSE	FALSE	184		0	0	1	2	1	1	21	13	0	4	35	39
83_26250	83	26250	26167	TRUE	TRUE	183	M										0	0	0
27558_27649	27558	27649	91	FALSE	FALSE	183		0	0	1	0	0	0	0	0	0	1	0	1
29710_29776	29710	29776	66	FALSE	FALSE	183		0	0	7	2	0	0	16	4	0	9	20	29
1475_29493	1475	29493	28018	FALSE	FALSE	182	nsp2	0	0	0	0	0	0	2	0	0	0	2	2
28496_28679	28496	28679	183	FALSE	FALSE	182		0	0	0	0	0	0	14	7	2	0	23	23
29727_29766	29727	29766	39	FALSE	FALSE	182		0	0	0	3	0	1	15	11	0	3	27	30
27578_27758	27578	27758	180	FALSE	FALSE	181											0	0	0
827_29309	827	29309	28482	FALSE	FALSE	180	nsp2	0	0	0	0	0	0	4	2	0	0	6	6
27389_27761	27389	27761	372	FALSE	FALSE	180											0	0	0
61_26464	61	26464	26403	TRUE	TRUE	179	M	0	1	0	1	0	0	2	0	0	2	2	4
1673_29309	1673	29309	27636	FALSE	FALSE	179	nsp2										0	0	0
68_5788	68	5788	5720	TRUE	FALSE	178	pp1ab	0	0	1	5	1	0	7	7	0	6	15	21
1988_29344	1988	29344	27356	FALSE	FALSE	178	nsp2	0	0	0	0	0	0	1	1	0	0	2	2
27266_27293	27266	27293	27	FALSE	FALSE	178		0	0	0	0	0	1	11	4	0	0	16	16
1624_28695	1624	28695	27071	FALSE	FALSE	177	nsp2										0	0	0
27771_28195	27771	28195	424	FALSE	FALSE	177											0	0	0
28898_28930	28898	28930	32	FALSE	FALSE	177		0	0	0	0	0	1	6	8	0	0	15	15
27213_27631	27213	27631	418	FALSE	FALSE	176											0	0	0
68_18050	68	18050	17982	TRUE	FALSE	175	pp1ab	0	0	0	0	2	1	2	1	0	0	6	6
74_28265	74	28265	28191	TRUE	TRUE	175	N	0	0	0	1	21	36	158	151	0	1	366	367
27385_29477	27385	29477	2092	FALSE	FALSE	172		0	0	0	0	0	0	23	30	0	0	53	53
27801_29172	27801	29172	1371	FALSE	FALSE	172		0	0	0	1	1	1	16	13	0	2	30	32
28505_28576	28505	28576	71	FALSE	FALSE	171		0	0	0	0	0	0	7	5	0	0	12	12
27381_27945	27381	27945	564	FALSE	FALSE	170											0	0	0
29309_29336	29309	29336	27	FALSE	FALSE	170		0	0	0	0	0	0	3	5	0	0	8	8
1517_29480	1517	29480	27963	FALSE	FALSE	169	nsp2	0	0	0	0	0	0	0	1	0	0	1	1
1853_29479	1853	29479	27626	FALSE	FALSE	169	nsp2	0	0	0	0	0	0	1	1	0	0	2	2
3023_29309	3023	29309	26286	FALSE	FALSE	169	nsp3										0	0	0
29283_29303	29283	29303	20	FALSE	FALSE	168		0	0	0	0	0	1	8	4	0	0	13	13
22830_22902	22830	22902	72	FALSE	FALSE	167		0	0	0	0	0	0	2	0	0	0	2	2
27385_29474	27385	29474	2089	FALSE	FALSE	167		0	0	0	0	1	4	5	4	0	1	13	14
2150_29306	2150	29306	27156	FALSE	FALSE	166	nsp2										0	0	0
1853_29324	1853	29324	27471	FALSE	FALSE	165	nsp2	0	0	0	0	0	0	0	1	0	0	1	1
27381_29467	27381	29467	2086	FALSE	FALSE	164		0	0	1	0	0	1	33	18	0	1	52	53
27816_27836	27816	27836	20	FALSE	FALSE	164											0	0	0
6653_29342	6653	29342	22689	FALSE	FALSE	163	nsp3	0	0	0	0	0	0	1	2	0	0	3	3
28898_28936	28898	28936	38	FALSE	FALSE	163		0	0	0	0	0	0	7	6	0	0	13	13
6809_29475	6809	29475	22666	FALSE	FALSE	162	nsp3	0	0	0	0	0	0	0	2	0	0	2	2
27685_29279	27685	29279	1594	FALSE	FALSE	162											0	0	0
23558_23580	23558	23580	22	FALSE	FALSE	159		0	0	5	2	0	0	1	5	0	7	6	13
68_28994	68	28994	28926	TRUE	FALSE	158	N										0	0	0
27783_29230	27783	29230	1447	FALSE	FALSE	158		0	0	0	0	0	0	10	7	0	0	17	17
6586_29352	6586	29352	22766	FALSE	FALSE	156	nsp3										0	0	0
28320_29123	28320	29123	803	FALSE	FALSE	156		0	0	0	1	0	0	11	7	0	1	18	19
29192_29231	29192	29231	39	FALSE	FALSE	156		0	0	3	0	0	0	5	4	0	3	9	12
29728_29766	29728	29766	38	FALSE	FALSE	156		0	0	0	0	2	0	16	15	0	2	31	33
27386_29477	27386	29477	2091	FALSE	FALSE	155		0	0	0	0	3	0	19	16	0	3	35	38
27403_27463	27403	27463	60	FALSE	FALSE	155		0	0	0	1	0	0	0	1	0	1	1	2
68_27866	68	27866	27798	TRUE	FALSE	153	ORF7b	0	0	0	1	0	0	2	5	0	1	7	8
27331_27355	27331	27355	24	FALSE	FALSE	153		0	0	0	0	0	0	1	0	0	0	1	1
28466_28853	28466	28853	387	FALSE	FALSE	153		0	0	0	0	0	0	17	15	0	0	32	32
1289_29305	1289	29305	28016	FALSE	FALSE	152	nsp2	0	0	0	0	0	0	2	1	0	0	3	3
1853_29307	1853	29307	27454	FALSE	FALSE	152	nsp2	0	0	0	0	0	0	1	1	0	0	2	2
69_28206	69	28206	28137	TRUE	FALSE	151	ORF8	0	0	2	4	1	1	1	1	0	6	4	10
67_29378	67	29378	29311	TRUE	FALSE	149	N	1	0	0	0	0	1	2	2	0	1	5	6
27794_29172	27794	29172	1378	FALSE	FALSE	149		0	0	1	0	0	1	13	16	0	1	30	31
27802_29175	27802	29175	1373	FALSE	FALSE	149		0	0	0	0	0	0	10	6	0	0	16	16
6951_29475	6951	29475	22524	FALSE	FALSE	148	nsp3										0	0	0
29010_29064	29010	29064	54	FALSE	FALSE	148		0	0	19	8	1	0	11	12	0	28	23	51
29015_29093	29015	29093	78	FALSE	FALSE	147		0	0	2	2	0	0	30	18	0	4	48	52
72_28570	72	28570	28498	TRUE	FALSE	146	N	0	0	0	0	0	1	3	0	0	0	4	4
27811_27981	27811	27981	170	FALSE	FALSE	146											0	0	0
69_22558	69	22558	22489	TRUE	FALSE	144	S	0	0	2	2	2	1	12	26	0	4	41	45
75_28267	75	28267	28192	TRUE	TRUE	144	N	0	0	0	0	4	7	20	26	0	0	57	57
1426_29348	1426	29348	27922	FALSE	FALSE	144	nsp2	0	0	0	0	0	0	1	1	0	0	2	2
1613_28684	1613	28684	27071	FALSE	FALSE	144	nsp2	0	0	0	0	0	0	1	0	0	0	1	1
27384_27884	27384	27884	500	FALSE	FALSE	144		0	0	0	0	1	0	2	6	0	1	8	9
28464_28728	28464	28728	264	FALSE	FALSE	144		0	0	1	2	0	2	20	20	0	3	42	45
67_22502	67	22502	22435	TRUE	FALSE	143	S	0	0	8	7	1	2	10	8	0	15	21	36
1853_29183	1853	29183	27330	FALSE	FALSE	143	nsp2	0	0	0	0	0	0	1	1	0	0	2	2
6808_29478	6808	29478	22670	FALSE	FALSE	143	nsp3	0	0	0	0	0	0	1	6	0	0	7	7
28494_28728	28494	28728	234	FALSE	FALSE	143		0	0	0	0	0	0	8	7	0	0	15	15
1853_29193	1853	29193	27340	FALSE	FALSE	142	nsp2	0	0	0	0	0	1	0	1	0	0	2	2
28576_28605	28576	28605	29	FALSE	FALSE	142		0	0	0	0	0	0	9	8	0	0	17	17
6629_29307	6629	29307	22678	FALSE	FALSE	141	nsp3	0	0	0	1	0	0	2	1	0	1	3	4
6809_29324	6809	29324	22515	FALSE	FALSE	141	nsp3	0	0	0	0	0	0	1	1	0	0	2	2
28357_28971	28357	28971	614	FALSE	FALSE	141		0	0	5	3	0	0	12	13	0	8	25	33
929_29309	929	29309	28380	FALSE	FALSE	140	nsp2	0	0	0	0	0	0	1	0	0	0	1	1
1852_28255	1852	28255	26403	FALSE	FALSE	140	nsp2	0	0	0	0	0	0	1	2	0	0	3	3
6807_29325	6807	29325	22518	FALSE	FALSE	140	nsp3	0	0	0	0	0	1	0	0	0	0	1	1
27773_29289	27773	29289	1516	FALSE	FALSE	140											0	0	0
1988_29308	1988	29308	27320	FALSE	FALSE	139	nsp2	0	0	0	0	0	0	1	2	0	0	3	3
28407_28428	28407	28428	21	FALSE	FALSE	139		0	0	19	22	0	0	6	10	0	41	16	57
289_28258	289	28258	27969	FALSE	FALSE	138		0	0	0	0	0	0	0	1	0	0	1	1
2032_29307	2032	29307	27275	FALSE	FALSE	138	nsp2	0	0	0	0	0	0	0	1	0	0	1	1
71_24892	71	24892	24821	TRUE	FALSE	137	S	0	1	0	0	1	0	2	3	0	1	6	7
27087_27915	27087	27915	828	FALSE	FALSE	137		0	0	0	0	0	1	2	0	0	0	3	3
28361_28406	28361	28406	45	FALSE	FALSE	137		0	0	0	0	0	0	12	7	0	0	19	19
29736_29758	29736	29758	22	FALSE	FALSE	137		0	0	0	0	0	0	0	4	0	0	4	4
78_27754	78	27754	27676	TRUE	TRUE	136	ORF7b										0	0	0
69_27758	69	27758	27689	TRUE	FALSE	135	ORF7b	0	0	0	1	0	1	2	1	0	1	4	5
755_29309	755	29309	28554	FALSE	FALSE	135											0	0	0
2033_29475	2033	29475	27442	FALSE	FALSE	135	nsp2	0	0	0	0	0	0	3	3	0	0	6	6
29728_29759	29728	29759	31	FALSE	FALSE	135		0	0	1	0	0	2	4	4	0	1	10	11
67_26925	67	26925	26858	TRUE	TRUE	134	ORF6	0	0	0	2	5	1	12	13	0	2	31	33
73_27777	73	27777	27704	TRUE	FALSE	134	ORF7b	0	0	0	0	0	1	1	3	0	0	5	5
25531_25556	25531	25556	25	FALSE	FALSE	134		0	0	2	3	0	0	8	12	0	5	20	25
26781_26829	26781	26829	48	FALSE	FALSE	134		0	0	0	1	0	0	9	4	0	1	13	14
68_27473	68	27473	27405	TRUE	TRUE	133	ORF7b	0	0	0	0	0	2	5	2	0	0	9	9
68_23364	68	23364	23296	TRUE	FALSE	133	S	0	0	0	0	0	1	3	3	0	0	7	7
68_25490	68	25490	25422	TRUE	FALSE	133	ORF3a	0	0	0	1	0	0	2	2	0	1	4	5
1517_29493	1517	29493	27976	FALSE	FALSE	133	nsp2	0	0	0	0	0	0	1	0	0	0	1	1
1988_29082	1988	29082	27094	FALSE	FALSE	132	nsp2	0	0	1	0	0	1	1	3	0	1	5	6
6952_29474	6952	29474	22522	FALSE	FALSE	132	nsp3	0	0	0	0	0	0	1	2	0	0	3	3
66_23849	66	23849	23783	TRUE	FALSE	131	S	0	0	1	0	0	1	8	7	0	1	16	17
27793_29191	27793	29191	1398	FALSE	FALSE	131		0	0	1	0	0	0	11	5	0	1	16	17
28503_28728	28503	28728	225	FALSE	FALSE	131		0	0	0	0	0	1	11	9	0	0	21	21
29727_29790	29727	29790	63	FALSE	FALSE	131		0	0	2	3	0	0	5	2	0	5	7	12
2479_29477	2479	29477	26998	FALSE	FALSE	130	nsp2										0	0	0
26786_26830	26786	26830	44	FALSE	FALSE	130		0	0	0	0	0	0	8	1	0	0	9	9
27761_27864	27761	27864	103	FALSE	FALSE	130											0	0	0
1515_29067	1515	29067	27552	FALSE	FALSE	129	nsp2	0	0	0	0	0	0	1	0	0	0	1	1
1853_29334	1853	29334	27481	FALSE	FALSE	129	nsp2	0	0	0	0	0	0	0	1	0	0	1	1
1988_29327	1988	29327	27339	FALSE	FALSE	129	nsp2	0	0	0	0	0	0	1	0	0	0	1	1
23432_23508	23432	23508	76	FALSE	FALSE	129		0	0	0	0	0	0	2	0	0	0	2	2
29690_29812	29690	29812	122	FALSE	FALSE	129		0	0	0	1	0	0	0	2	0	1	2	3
74_28891	74	28891	28817	TRUE	FALSE	128	N										0	0	0
27877_28117	27877	28117	240	FALSE	FALSE	128											0	0	0
4172_4238	4172	4238	66	FALSE	FALSE	127		0	0	0	0	0	0	0	1	0	0	1	1
27230_27291	27230	27291	61	FALSE	FALSE	127											0	0	0
27784_29233	27784	29233	1449	FALSE	FALSE	127		0	0	0	0	0	0	7	6	0	0	13	13
29012_29036	29012	29036	24	FALSE	FALSE	127		0	0	0	0	0	0	3	5	0	0	8	8
69_29590	69	29590	29521	TRUE	FALSE	126	ORF10	0	0	0	0	0	2	2	0	0	0	4	4
1652_29309	1652	29309	27657	FALSE	FALSE	126	nsp2	0	0	0	0	0	0	1	0	0	0	1	1
2464_29309	2464	29309	26845	FALSE	FALSE	126	nsp2	0	0	0	0	0	0	2	1	0	0	3	3
3027_29309	3027	29309	26282	FALSE	FALSE	126	nsp3	0	0	0	1	0	0	0	0	0	1	0	1
6979_29475	6979	29475	22496	FALSE	FALSE	126	nsp3										0	0	0
28361_28407	28361	28407	46	FALSE	FALSE	126		0	0	0	1	0	0	6	7	0	1	13	14
28361_28432	28361	28432	71	FALSE	FALSE	126		0	0	0	5	0	0	15	9	0	5	24	29
1853_28600	1853	28600	26747	FALSE	FALSE	125	nsp2	0	0	0	1	0	0	1	1	0	1	2	3
1853_29163	1853	29163	27310	FALSE	FALSE	125	nsp2										0	0	0
27386_29473	27386	29473	2087	FALSE	FALSE	125		0	0	0	1	0	2	16	12	0	1	30	31
27402_27461	27402	27461	59	FALSE	FALSE	125											0	0	0
1361_29307	1361	29307	27946	FALSE	FALSE	124	nsp2										0	0	0
1988_29480	1988	29480	27492	FALSE	FALSE	124	nsp2	0	0	0	0	0	0	3	1	0	0	4	4
26489_26672	26489	26672	183	FALSE	FALSE	124		0	0	0	0	0	0	2	0	1	0	3	3
27785_29191	27785	29191	1406	FALSE	FALSE	124		0	0	1	1	0	0	7	1	0	2	8	10
28361_29015	28361	29015	654	FALSE	FALSE	124		0	0	0	0	0	0	7	6	0	0	13	13
28445_28853	28445	28853	408	FALSE	FALSE	124		0	0	0	0	2	0	13	15	0	2	28	30
4194_4214	4194	4214	20	FALSE	FALSE	123											0	0	0
26017_26053	26017	26053	36	FALSE	FALSE	123		0	0	0	0	0	1	11	6	0	0	18	18
28489_28730	28489	28730	241	FALSE	FALSE	123		0	0	0	0	1	0	22	14	0	1	36	37
1853_29308	1853	29308	27455	FALSE	FALSE	122	nsp2										0	0	0
7205_29324	7205	29324	22119	FALSE	FALSE	122	nsp3										0	0	0
27605_27964	27605	27964	359	FALSE	FALSE	122											0	0	0
28130_28230	28130	28230	100	FALSE	FALSE	122											0	0	0
1430_29309	1430	29309	27879	FALSE	FALSE	120	nsp2	0	0	0	0	0	0	1	1	0	0	2	2
23432_23510	23432	23510	78	FALSE	FALSE	120		0	0	0	0	0	0	0	1	0	0	1	1
26272_26914	26272	26914	642	FALSE	FALSE	120		0	0	1	1	2	1	6	9	0	4	16	20
67_28261	67	28261	28194	TRUE	TRUE	119	N	0	0	0	0	0	0	3	4	0	0	7	7
70_24314	70	24314	24244	TRUE	FALSE	119	S	0	0	0	0	1	1	2	3	0	0	7	7
28239_28271	28239	28271	32	FALSE	FALSE	119		0	0	0	0	0	0	2	4	0	0	6	6
28427_28975	28427	28975	548	FALSE	FALSE	119		0	0	3	1	0	0	6	4	0	4	10	14
65_28268	65	28268	28203	TRUE	TRUE	118	N	0	0	0	0	0	0	2	4	0	0	6	6
69_5591	69	5591	5522	TRUE	FALSE	118	pp1ab	0	0	0	2	1	0	5	7	0	2	13	15
26253_27766	26253	27766	1513	FALSE	FALSE	118											0	0	0
27682_27758	27682	27758	76	FALSE	FALSE	118		0	0	0	0	0	0	2	1	0	0	3	3
29748_29773	29748	29773	25	FALSE	FALSE	118		0	0	2	0	2	0	0	0	0	4	0	4
74_21561	74	21561	21487	TRUE	TRUE	117	S	0	0	0	0	0	1	2	4	0	0	7	7
1475_29480	1475	29480	28005	FALSE	FALSE	117	nsp2	0	0	0	0	0	0	4	3	0	0	7	7
6964_29324	6964	29324	22360	FALSE	FALSE	117	nsp3	0	0	0	0	0	0	0	1	0	0	1	1
27379_29470	27379	29470	2091	FALSE	FALSE	117		0	0	0	0	1	1	23	16	0	1	40	41
27749_29278	27749	29278	1529	FALSE	FALSE	117		0	0	0	0	0	0	1	0	0	0	1	1
28413_29013	28413	29013	600	FALSE	FALSE	116		0	0	1	1	0	0	7	8	0	2	15	17
67_28258	67	28258	28191	TRUE	TRUE	115	N	0	0	0	0	2	4	18	12	0	0	36	36
69_23927	69	23927	23858	TRUE	FALSE	115	S	0	0	5	6	0	0	1	4	0	11	5	16
76_26482	76	26482	26406	TRUE	TRUE	115	M	0	0	0	0	0	1	7	12	0	0	20	20
6809_29478	6809	29478	22669	FALSE	FALSE	115	nsp3	0	0	0	0	0	0	1	1	0	0	2	2
6950_29325	6950	29325	22375	FALSE	FALSE	115	nsp3	0	0	0	0	0	0	1	0	0	0	1	1
26514_27792	26514	27792	1278	FALSE	FALSE	115		0	0	0	0	0	0	0	1	0	0	1	1
27268_27292	27268	27292	24	FALSE	FALSE	115		0	0	0	0	0	1	5	5	0	0	11	11
27402_27463	27402	27463	61	FALSE	FALSE	115		0	0	0	0	0	0	0	3	0	0	3	3
28465_28730	28465	28730	265	FALSE	FALSE	115		0	0	1	3	0	1	21	17	0	4	39	43
28525_28679	28525	28679	154	FALSE	FALSE	115		0	0	0	0	0	0	4	5	0	0	9	9
69_28548	69	28548	28479	TRUE	FALSE	114	N	0	1	0	0	2	0	4	3	0	1	9	10
69_29351	69	29351	29282	TRUE	FALSE	114	N	0	0	0	0	0	0	0	1	0	0	1	1
3033_29325	3033	29325	26292	FALSE	FALSE	114	nsp3										0	0	0
6947_29474	6947	29474	22527	FALSE	FALSE	114	nsp3	0	0	0	0	0	0	3	0	0	0	3	3
25531_25557	25531	25557	26	FALSE	FALSE	114		0	0	0	3	0	0	7	8	0	3	15	18
27793_29163	27793	29163	1370	FALSE	FALSE	114		0	0	0	0	0	0	2	5	0	0	7	7
68_4579	68	4579	4511	TRUE	FALSE	113	pp1ab	0	0	0	1	0	1	12	4	0	1	17	18
1210_1273	1210	1273	63	FALSE	FALSE	113		0	0	0	0	0	0	2	2	0	0	4	4
3413_29309	3413	29309	25896	FALSE	FALSE	113	nsp3	0	0	0	0	0	0	0	1	0	0	1	1
6808_29475	6808	29475	22667	FALSE	FALSE	113	nsp3	0	0	0	0	0	0	4	2	0	0	6	6
24812_24847	24812	24847	35	FALSE	FALSE	113		0	0	0	0	0	0	0	2	0	0	2	2
1479_29087	1479	29087	27608	FALSE	FALSE	112	nsp2										0	0	0
2477_29304	2477	29304	26827	FALSE	FALSE	112	nsp2	0	0	0	0	0	0	1	0	0	0	1	1
28137_28162	28137	28162	25	FALSE	FALSE	112											0	0	0
1515_29081	1515	29081	27566	FALSE	FALSE	111	nsp2	0	0	0	0	0	0	1	0	0	0	1	1
1853_28688	1853	28688	26835	FALSE	FALSE	111	nsp2	0	0	0	0	0	0	5	0	0	0	5	5
6938_29157	6938	29157	22219	FALSE	FALSE	111	nsp3										0	0	0
25480_25548	25480	25548	68	FALSE	FALSE	111											0	0	0
25641_25671	25641	25671	30	FALSE	FALSE	111		0	0	0	0	0	0	4	6	0	0	10	10
28318_29069	28318	29069	751	FALSE	FALSE	111		0	0	0	0	0	0	2	5	0	0	7	7
1859_29409	1859	29409	27550	FALSE	FALSE	110	nsp2	0	0	0	0	0	0	0	6	0	0	6	6
2484_29353	2484	29353	26869	FALSE	FALSE	110	nsp2										0	0	0
29193_29234	29193	29234	41	FALSE	FALSE	110		0	0	2	3	0	0	2	3	0	5	5	10
28525_28624	28525	28624	99	FALSE	FALSE	109		0	0	0	0	0	0	9	8	0	0	17	17
1025_28697	1025	28697	27672	FALSE	FALSE	108	nsp2										0	0	0
1853_29292	1853	29292	27439	FALSE	FALSE	108	nsp2										0	0	0
2678_29309	2678	29309	26631	FALSE	FALSE	108	nsp2	0	0	0	1	0	0	0	0	0	1	0	1
26934_26968	26934	26968	34	FALSE	FALSE	108		0	0	0	0	0	1	6	12	0	0	19	19
1273_29338	1273	29338	28065	FALSE	FALSE	107	nsp2	0	0	0	0	0	0	0	1	0	0	1	1
1293_29352	1293	29352	28059	FALSE	FALSE	107	nsp2										0	0	0
1853_29192	1853	29192	27339	FALSE	FALSE	107	nsp2	0	0	0	0	0	0	3	3	0	0	6	6
27684_29350	27684	29350	1666	FALSE	FALSE	107		0	0	0	0	0	2	0	0	0	0	2	2
27883_28255	27883	28255	372	FALSE	FALSE	107		0	0	0	0	0	0	1	0	0	0	1	1
1859_29085	1859	29085	27226	FALSE	FALSE	106	nsp2										0	0	0
25503_25533	25503	25533	30	FALSE	FALSE	106		0	0	0	0	0	0	8	5	0	0	13	13
68_27039	68	27039	26971	TRUE	TRUE	105	ORF6	0	0	0	0	1	0	2	3	0	0	6	6
76_27894	76	27894	27818	TRUE	FALSE	105	ORF8										0	0	0
1470_29064	1470	29064	27594	FALSE	FALSE	105	nsp2										0	0	0
1673_29493	1673	29493	27820	FALSE	FALSE	105	nsp2										0	0	0
1862_29324	1862	29324	27462	FALSE	FALSE	105	nsp2										0	0	0
27952_28244	27952	28244	292	FALSE	FALSE	105											0	0	0
28341_29014	28341	29014	673	FALSE	FALSE	105		0	0	0	0	0	0	8	6	0	0	14	14
1988_29165	1988	29165	27177	FALSE	FALSE	104	nsp2	0	0	0	0	0	0	0	2	0	0	2	2
1988_29404	1988	29404	27416	FALSE	FALSE	104	nsp2	0	0	1	0	0	0	2	6	0	1	8	9
6599_29305	6599	29305	22706	FALSE	FALSE	104	nsp3	0	0	0	0	0	0	0	2	0	0	2	2
73_27682	73	27682	27609	TRUE	TRUE	103	ORF7b	0	0	0	0	0	0	1	1	0	0	2	2
1670_29307	1670	29307	27637	FALSE	FALSE	103	nsp2										0	0	0
27396_27696	27396	27696	300	FALSE	FALSE	103											0	0	0
27403_27465	27403	27465	62	FALSE	FALSE	103		0	0	0	0	0	0	1	0	0	0	1	1
27615_27639	27615	27639	24	FALSE	FALSE	102											0	0	0
27800_29191	27800	29191	1391	FALSE	FALSE	102		0	0	1	0	0	0	8	2	0	1	10	11
28525_28571	28525	28571	46	FALSE	FALSE	102		0	0	1	0	0	0	4	2	0	1	6	7
69_24897	69	24897	24828	TRUE	FALSE	101	S	0	0	2	2	0	1	3	2	0	4	6	10
297_28262	297	28262	27965	FALSE	FALSE	101		0	0	0	0	0	0	0	1	0	0	1	1
1853_29480	1853	29480	27627	FALSE	FALSE	101	nsp2	0	0	0	0	0	0	0	1	0	0	1	1
1946_29307	1946	29307	27361	FALSE	FALSE	101	nsp2										0	0	0
1988_29309	1988	29309	27321	FALSE	FALSE	101	nsp2	0	0	0	0	0	0	1	0	0	0	1	1
27265_27289	27265	27289	24	FALSE	FALSE	101		0	0	0	0	1	1	5	3	0	1	9	10
27380_29475	27380	29475	2095	FALSE	FALSE	101		0	0	0	0	0	0	18	15	0	0	33	33
27765_29307	27765	29307	1542	FALSE	FALSE	101		0	0	0	0	0	1	1	0	0	0	2	2
73_22381	73	22381	22308	TRUE	FALSE	100	S	0	0	0	0	1	1	0	2	0	0	4	4
1473_29334	1473	29334	27861	FALSE	FALSE	100	nsp2	0	0	0	0	0	0	2	0	0	0	2	2
1988_29194	1988	29194	27206	FALSE	FALSE	100	nsp2	0	0	0	0	0	0	2	2	0	0	4	4
26776_26819	26776	26819	43	FALSE	FALSE	100		0	0	1	0	0	0	8	9	0	1	17	18
27578_27623	27578	27623	45	FALSE	FALSE	100		0	0	1	0	1	0	13	9	0	2	22	24
