## Supplementary table 2 for "The coding capacity of SARS-CoV-2"

### Sheet: table_S2-0
Table S2: Junctions sites uniquely detected in our samples.
splice	5' site	3' site	gap	Leader	canonical	Kim_count	ORF	fp_chx_05hr_1	fp_chx_05hr_2	fp_chx_24hr_1	fp_chx_24hr_2	mrna_05hr_1	mrna_05hr_2	mrna_24hr_1	mrna_24hr_2	virion_1	sum_fp	sum_mrna	sum_star
23595_23616	23595	23616	21	FALSE	FALSE			241	274	64079	76232	2802	2859	18819	19256	484	140826	43736	184562
23584_23599	23584	23599	15	FALSE	FALSE			89	73	2331	2359	801	752	5034	5183	176	4852	11770	16622
23594_23624	23594	23624	30	FALSE	FALSE			16	17	917	849	19	15	95	102	8	1799	231	2030
27759_27794	27759	27794	35	FALSE	FALSE			6	2	11	16	51	65	592	512	0	35	1220	1255
26259_26283	26259	26283	24	FALSE	FALSE			0	0	440	246	24	16	101	90	0	686	231	917
23552_27722	23552	27722	4170	FALSE	FALSE			0	0	76	53	0	0	0	0	0	129	0	129
72_28266	72	28266	28194	TRUE	TRUE	45	N	0	0	0	1	2	9	52	42	0	1	105	106
76_26480	76	26480	26404	TRUE	TRUE	24	M	0	0	0	0	4	5	56	39	0	0	104	104
23594_23615	23594	23615	21	FALSE	FALSE			0	0	14	16	3	5	24	34	0	30	66	96
74_28269	74	28269	28195	TRUE	TRUE	3	N	0	0	0	0	10	7	30	19	0	0	66	66
64_28255	64	28255	28191	TRUE	TRUE	16	N	0	0	0	0	2	5	24	26	0	0	57	57
76_26481	76	26481	26405	TRUE	TRUE	35	M	0	0	0	0	1	5	31	18	0	0	55	55
74_27393	74	27393	27319	TRUE	TRUE	9	ORF7a	0	0	0	0	3	1	21	28	0	0	53	53
