## Supplementary table 3 for "The coding capacity of SARS-CoV-2"

### Sheet: Sheet1
Table S3: Potential junction spanning SARS-CoV-2 ORFs that can be translated from the CUG initiation upstream the TRS-leader
												VeroE6			Calu3
Name	Description	supported by PRICE Vero	supported by ORF-RATER Vero	supported by PRICE Calu3	supported by ORF-RATER Calu3	start position	end position	start codon	size (aa)	sequence (aa)	junction position (start,end)	ORF-RATER_chx_1	ORF-RATER_chx_2	ORF-RATER_mean	ORF-RATER_chx_1	ORF-RATER_chx_2	ORF-RATER_mean
S.ext	leader CUG S extension	NO	YES	NO	YES	59	25384	CUG	1279	LFSKRTMFVFLVLLPLVSSQCVNLTTRTQLPPAYTNSFTRGVYYPDKVFRSSVLHSTQDLFLPFFSNVTWFHAIHVSGTNGTKRFDNPVLPFNDGVYFASTEKSNIIRGWIFGTTLDSKTQSLLIVNNATNVVIKVCEFQFCNDPFLGVYYHKNNKSWMESEFRVYSSANNCTFEYVSQPFLMDLEGKQGNFKNLREFVFKNIDGYFKIYSKHTPINLVRDLPQGFSALEPLVDLPIGINITRFQTLLALHRSYLTPGDSSSGWTAGAAAYYVGYLQPRTFLLKYNENGTITDAVDCALDPLSETKCTLKSFTVEKGIYQTSNFRVQPTESIVRFPNITNLCPFGEVFNATRFASVYAWNRKRISNCVADYSVLYNSASFSTFKCYGVSPTKLNDLCFT…	66,21551	14.6214	6.09605	10.3587	2.95659	1.1352	2.04589
M.uORF	leader CUG M uoORF	NO	YES	NO	YES	59	26554	CUG	30	LFSKRTKYYISFSVWNFNFSHGRFQRYYYR*	65,26467	108.242	76.2946	92.2684	25.5753	0	12.7876
6.uORF	leader CUG ORF6 uORF (M frame)	NO	YES	NO	YES	59	27191	CUG	53	LFSKRTLSYYKLGASQRVAGDSGFAAYSRYRIGNYKLNTDHSSSSDNIALLVQ*	70,27040	34.9702	39.8943	37.4322	22.0181	13.8082	17.9131
3a.uORF	leader CUG ORF3a uORF	NO	NO	NO	YES	59	25448	CUG	24	LFYKRTYGFVYENLHNWNCNFEAR*	66,25380	NA	NA	NA	NA	NA	NA
E.uORF	leader CUG E uORF	NO	NO	NO	NO	59	26288	CUG	20	LFSKRTYVLIRFGRDRYVNS*	70,26236	NA	NA	NA	NA	NA	NA
7a.uORF	leader CUG ORF7a uORF	NO	NO	NO	NO	59	27397	CUG	6	LFSKRT*	67,27384	NA	NA	NA	NA	NA	NA
8.uORF	leader CUG ORF8 uORF	NO	NO	NO	NO	59	27897	CUG	6	LFSKRT*	66,27883	NA	NA	NA	NA	NA	NA
N.uORF	leader CUG N uORF	NO	NO	NO	NO	59	28272	CUG	7	LFSKRTN*	65,28254	NA	NA	NA	NA	NA	NA
