## Supplementary table 4 for "The coding capacity of SARS-CoV-2"

### Sheet: Sheet1
Table S4: Novel SARS-CoV-2 ORFs that have been identified in our study
* prediction tool was only able to identify a similar ORF with the same stop-codon but a different initiation site
ORF_ID	Name	Description	supported by PRICE Vero	supported by ORF-RATER Vero	PRICE replicate detection Vero	ORF-RATER replicate detection Vero	supported by PRICE Calu3	supported by ORF-RATER Calu3	start position	end position	start codon	size (aa)	sequence (aa)
1	1a.uORF1.ext	CUG peak uORF (extended 1a.uORF1)	YES	YES	not detected	rep1	NO	YES	59	136	CUG	25	LFSKRTLKSVWLSLGCMLSALTQYN*
2	1a.uORF1	ORF1a uORF 1	YES	NO	rep1, rep2	rep2	NO	YES	107	136	AUG	9	MLSALTQYN*
3	1a.uORF2.ext	Extended ORF1a uORF 2	YES	NO	rep1, rep2	not detected	YES	NO	163	264	ACG	33	TSNSSIFCRLLTVSSVLQPIISTSRFCPGVTER*
4	1a.uORF2	ORF1a uORF 2	NO	NO	not detected	not detected	NO	NO	223	264	AUC	13	ISTSRFCPGVTER*
6	1a.iORF	ORF 1a out-of-frame iORF	NO	NO	not detected	not detected	NO	NO	408	425	AUG	5	MALVA*
9	S.iORF1	ORF S out-of-frame iORF (extended S.iORF2)	YES*	YES	rep1, rep2*	rep1, rep2	YES*	YES	21744	21863	AUG	39	MLLGSMLYMSLGPMVLRGLITLSYHLMMVFILLPLRSLT*
10	S.iORF2	ORF S out-of-frame iORF	NO	YES	not detected	not detected	NO	YES	21768	21863	AUG	31	MSLGPMVLRGLITLSYHLMMVFILLPLRSLT*
12	3a.iORF1 (ORF3c)	ORF 3a out-of-frame iORF	YES	YES	rep1, rep2	rep1, rep2	YES	YES	25457	25582	AUG	41	MLLLQILFALLQRYRYKPHSLSDGLLLALHFLLFFRALPKS*
13	3a.iORF2	ORF 3a out-of-frame iORF	NO	YES*	not detected	rep1, rep2	NO	YES	25596	25697	AUG	33	MATSTLQGCSLCLQLAVVVCNSLLTPFARCCWP*
15	E.iORF	ORF E iORF	NO	NO	not detected	not detected	NO	NO	26437	26472	CUG	11	LNSSRVPDLLV*
16	M.ext	Extended ORF M	YES	YES*	rep1, rep2	rep1, rep2	YES	NO	26484	27191	AUU	235	IILVFLFGTLILAMADSNGTITVEELKKLLEQWNLVIGFLFLTWICLLQFAYANRNRFLYIIKLIFLWLLWPVTLACFVLAAVYRINWITGGIAIAMACLVGLMWLSYFIASFRLFARTRSMWSFNPETNILLNVPLHGTILTRPLLESELVIGAVILRGHLRIAGHHLGRCDIKDLPKEITVATSRTLSYYKLGASQRVAGDSGFAAYSRYRIGNYKLNTDHSSSSDNIALLVQ*
18	M.iORF	ORF M out-of-frame iORF	YES	YES	rep1, rep2	rep1, rep2	NO	YES	27151	27195	AUU	14	IPVAVTILLCLYSK*
20	6.iORF	ORF 6 iORF	NO	NO	not detected	not detected	NO	NO	27256	27387	AUG	43	MRTFKVSIWNLDYIINLIIKNLSKSLTENKYSQLDEEQPMEID*
22	7a.iORF1	ORF 7a iORF	YES	YES	rep1, rep2	rep1, rep2	NO	YES*	27400	27759	AUU	119	IILFLALITLATCELYHYQECVRGTTVLLKEPCSSGTYEGNSPFHPLADNKFALTCFSTQFAFACPDGVKHVYQLRARSVSPKLFIRQEEVQELYSPIFLIVAAIVFITLCFTLKRKTE*
23	7a.iORF2	ORF 7a out-of-frame iORF	YES	YES*	not detected	rep1, rep2	NO	NO	27581	27607	UUG	8	LLLLVLTA*
24	7a.iORF3	ORF 7a iORF	NO	NO	not detected	not detected	NO	YES	27712	27759	AUA	15	IVFITLCFTLKRKTE*
26	7b.iORF1	ORF 7b iORF	NO	NO	not detected	not detected	NO	YES	27825	27887	AUG	20	MLIIFWFSLELQDHNETCHA*
27	7b.iORF2	ORF 7b out-of-frame iORF	YES	NO	rep1	rep2	YES	NO	27862	27897	AUC	11	IIMKLVTPKRT*
29	8.iORF	ORF 8 out-of-frame iORF	YES	NO	rep1, rep2	not detected	NO	NO	27965	27994	AUG	9	MYSTSTICS*
31	N.iORF1 (ORF9b)	ORF N out-of-frame iORF (extended N.iORF2)	YES	YES	rep1, rep2	rep1, rep2	YES	YES	28284	28577	AUG	97	MDPKISEMHPALRLVDPQIQLAVTRMENAVGRDQNNVGPKVYPIILRLGSPLSLNMARKTLNSLEDKAFQLTPIAVQMTKLATTEELPDEFVVVTVK*
32	N.iORF2	ORF N out-of-frame iORF	NO	NO	not detected	rep2	NO	YES	28305	28577	AUG	90	MHPALRLVDPQIQLAVTRMENAVGRDQNNVGPKVYPIILRLGSPLSLNMARKTLNSLEDKAFQLTPIAVQMTKLATTEELPDEFVVVTVK*
33	10.uORF	ORF 10 uORF	NO	YES*	rep2*	rep1, rep2	YES*	YES*	29538	29570	AUG	10	MQTTQGRWAI*
35	10.iORF	ORF 10 iORF	NO	NO	not detected	not detected	NO	NO	29618	29674	AUG	18	MNSRNYIAQVDVVNFNLT*
