## Supplementary table 5 for "The coding capacity of SARS-CoV-2"

### Sheet: chx_levels_new_orfs-1
Table S5: Translation levels of SARS-CoV-2 ORFs
NA- signal could not be calculated, comments columns specifies the reason
				VeroE6						Calu3
ORF_ID	ORF_name	type	included region [external region]	chx_1_tpm	chx_2_tpm	chx_mean_tpm	ORF-RATER_chx_1	ORF-RATER_chx_2	ORF-RATER_mean	chx_1_tpm	chx_2_tpm	chx_mean_tpm	ORF-RATER_chx_1	ORF-RATER_chx_2	ORF-RATER_mean	comments
1	1a.uORF1.ext	uORF	86 - 106	10709.8	6724.67	8717.23	16.0803	11.0659	13.5731	6955.09	4385.03	5670.06	7.04509	3.45605	5.25057
2	1a.uORF1	iORF	107 - 136 [86 - 106]	22879.2	19623.8	21251.5	27.2526	29.7237	28.4882	15593	11647.8	13620.4	17.3352	7.64785	12.4915
3	1a.uORF2.ext	uORF	175 - 222	1597.5	1394.6	1496.05	1.81014	1.4328	1.62147	1314.84	4008.2	2661.52	1.06944	1.41094	1.24019
4	1a.uORF2	iORF	223 - 264 [175 - 222]	34.9031	NA	34.9031	0	0	0	NA	NA	NA	0	0	0
5	ORF1a	canonical	426 - 13483	635.481	682.973	659.227	0.822369	0.915487	0.868928	1672.8	1608.5	1640.65	1.74242	1.07262	1.40752
6	1a.iORF	oof	408 - 425	2026	738.668	1382.34	1.25588	0.634838	0.945359	397.866	867.815	632.84	0.82072	1.80167	1.3112
7	ORF1b	canonical	13468 - 21555	442.139	346.479	394.309	0.531426	0.443942	0.487684	1033.42	672.451	852.933	0.927777	0.364635	0.646206
8	S	canonical	21864 - 25384	14471.6	16825.7	15648.7	19.5305	23.1095	21.32	34098	35109.9	34603.9	31.3155	19.5428	25.4291
9	S.iORF1	oof	21768 - 21863 [21864 - 25384]	15709.6	10855.6	13282.6	16.1007	14.8995	15.5001	22154.3	14915.9	18535.1	21.491	10.9874	16.2392
10	S.iORF2	oof	NA	NA	NA	NA	0	0	0	NA	NA	NA	0	0	0	cannot distinguish from S.iORF1
11	ORF3a	canonical	25698 - 26220	36487.5	45203.6	40845.5	57.1392	65.21	61.1746	51458.5	49580.1	50519.3	52.6565	31.232	41.9443
12	3a.iORF1 (ORF3c)	oof	25457 - 25582	34324.6	32668.8	33496.7	28.3273	26.2681	27.2977	62704.7	81254.6	71979.6	38.2837	34.9113	36.5975
13	3a.iORF2	oof	25596 - 25697	2148.27	NA	2148.27	0	0	0	NA	NA	NA	0	0	0
14	E	canonical	26281 - 26436	12664.4	12038.6	12351.5	18.0585	16.704	17.3812	14762.3	14418.8	14590.6	15.0523	8.86396	11.9581
15	E.iORF	iORF	26437 - 26472 [26281 - 26436]	3799.32	5868.41	4833.86	0	0	0	4126.57	2049.39	3087.98	0	0	0
16	M.ext	extension	26646 - 27150	62437.7	58021.1	60229.4	77.8653	77.3036	77.5845	51067.6	34764.7	42916.1	47.0522	18.1141	32.5832
17	M	canonical	27151 - 27191 [26646 - 27150]	106170	136190	121180	93.6969	136.062	114.879	185225	226397	205811	164.619	121.766	143.192
18	M.iORF	oof	27192 - 27195	85934.7	84782	85358.4	64.2006	110.48	87.3401	33433.8	12287.6	22860.7	40.4528	47.3761	43.9145
19	ORF6	canonical	27256 - 27387	25601.1	24960.5	25280.8	48.5604	49.1828	48.8716	38406.9	29096.5	33751.7	37.7675	19.116	28.4417
20	6.iORF	iORF	NA	NA	NA	NA	0	0	0	NA	NA	NA	0	0	0	unique region short
21	ORF7a	canonical	27608 - 27711	46025.9	55199.8	50612.9	88.6124	101.35	94.9813	45415.9	43432.7	44424.3	60.7186	37.8186	49.2686
22	7a.iORF1	iORF	NA	NA	NA	NA	0	0	0	NA	NA	NA	0	0	0	cannot distinguish from ORF7a
23	7a.iORF2	oof	27581 - 27607	20382	29255.2	24818.6	0	31.1039	15.552	4643.67	25682.9	15163.3	0	11.9184	5.95919
24	7a.iORF3	iORF	27712 - 27755 [27608 - 27711]	4618	3995.5	4306.75	0	0	0	11131.5	1234.76	6183.13	0	0	0
25	ORF7b	canonical	27825 - 27861	21600.8	20301.4	20951.1	34.6119	37.4188	36.0154	52414.5	40853.9	46634.2	33.1949	15.655	24.4249
26	7b.iORF1	iORF	NA	NA	NA	NA	0	0	0	NA	NA	NA	11.942	8.12572	10.0339
27	7b.iORF2	oof	27862 - 27887	21145.4	7491.41	14318.4	4.35621	0	2.1781	7962.92	NA	7962.92	0.7772	3.98186	2.37953
28	ORF8	canonical	27995 - 28259	29735.8	32473.6	31104.7	46.6058	48.6065	47.6062	37983.3	36096.8	37040	41.7171	22.1566	31.9368
29	8.iORF	oof	27965 - 27994	650.247	795.451	722.849	0	12.4117	6.20583	3838.34	NA	3838.34	2.55218	2.71906	2.63562
30	N	canonical	28578 - 29533	289806	297504	293655	365.454	390.443	377.949	250046	255516	252781	225.803	144.002	184.903
31	N.iORF1 (ORF9b)	oof	28305 - 28577 [28578 - 29533]	121238	91722.4	106480	133.303	114.033	123.668	54427.2	67112	60769.6	49.9203	27.992	38.9561
32	N.iORF2	oof	NA	NA	NA	NA	0	0	0	NA	NA	NA	0	24.1407	12.0703	cannot distinguish from N.iORF1
33	10.uORF	uORF	29538 - 29557	3859.08	1986.84	2922.96	2.3753	1.24476	1.81003	2864.66	3642.01	3253.34	3.71139	2.89986	3.30562
34	ORF10	canonical	29580 - 29617	821.932	855.864	838.898	1.00586	1.14568	1.07577	3879.24	2639.14	3259.19	3.05045	1.07035	2.0604
35	10.iORF	iORF	29618 - 29674 [29580 - 29617]	2042.7	1492.94	1767.82	2.08331	1.39072	1.73702	988.458	725.775	857.116	1.06456	1.07433	1.06944
