## Supplementary table 6 for "The coding capacity of SARS-CoV-2"

### Sheet: all-1
Table S6: Multiple sequence alignment for canonical and novel SARS-CoV-2 ORFs
CodAlign Link
1a.uORF1
1a.uORF1.ext
1a.uORF2.ext
1a.uORF2
1a.iORF
orf1a
orf1b
S.iORF1
S.iORF2
S
3a.iORF1
3a.iORF2
ORF3a
E
E.iORF
M.ext
M
M.iORF
ORF6
6.iORF
7a.iORF2
ORF7a
7a.iORF1
7a.iORF3
ORF7b
7b.iORF1
7b.iORF2
8.iORF
ORF8
N.iORF1
N.iORF2
N
10.uORF
ORF10
10.iORF
