## Supplementary material for "The coding capacity of SARS-CoV-2": Predicted ORFs bed file

NC_045512.2	58	136	1a.uORF1.ext	0	+	58	136	255,128,0	1	78,	0,
NC_045512.2	106	136	1a.uORF1	0	+	106	136	0,204,0	1	30,	0,
NC_045512.2	162	264	1a.uORF2.ext	0	+	162	264	255,128,0	1	102,	0,
NC_045512.2	222	264	1a.uORF2	0	+	222	264	255,128,0	1	42,	0,
NC_045512.2	407	425	1a.iORF	0	+	407	425	0,204,0	1	18,	0,
NC_045512.2	21743	21863	S.iORF1	0	+	21743	21863	0,204,0	1	120,	0,
NC_045512.2	21767	21863	S.iORF2	0	+	21767	21863	0,204,0	1	96,	0,
NC_045512.2	25456	25582	3a.iORF1_ORF3c	0	+	25456	25582	0,204,0	1	126,	0,
NC_045512.2	25595	25697	3a.iORF2	0	+	25595	25697	0,204,0	1	102,	0,
NC_045512.2	26436	26472	E.iORF	0	+	26436	26472	255,128,0	1	36,	0,
NC_045512.2	26483	27191	M.ext	0	+	26483	27191	255,128,0	1	708,	0,
NC_045512.2	27150	27195	M.iORF	0	+	27150	27195	255,128,0	1	45,	0,
NC_045512.2	27255	27387	6.iORF	0	+	27255	27387	0,204,0	1	132,	0,
NC_045512.2	27399	27759	7a.iORF1	0	+	27399	27759	255,128,0	1	360,	0,
NC_045512.2	27580	27607	7a.iORF2	0	+	27580	27607	255,128,0	1	27,	0,
NC_045512.2	27711	27759	7a.iORF3	0	+	27711	27759	255,128,0	1	48,	0,
NC_045512.2	27824	27887	7b.iORF1	0	+	27824	27887	0,204,0	1	63,	0,
NC_045512.2	27861	27897	7b.iORF2	0	+	27861	27897	255,128,0	1	36,	0,
NC_045512.2	27964	27994	8.iORF	0	+	27964	27994	0,204,0	1	30,	0,
NC_045512.2	28283	28577	N.iORF1_ORF9b	0	+	28283	28577	0,204,0	1	294,	0,
NC_045512.2	28304	28577	N.iORF2	0	+	28304	28577	0,204,0	1	273,	0,
NC_045512.2	29537	29570	10.uORF	0	+	29537	29570	0,204,0	1	33,	0,
NC_045512.2	29617	29674	10.iORF	0	+	29617	29674	0,204,0	1	57,	0,
